# Perturbations in fumarate levels in *Plasmodium berghei* leads to cysteine succination and impairs ookinete formation

**DOI:** 10.64898/2026.03.16.711975

**Authors:** Anusha Chandrashekarmath, Arpitha Suryavanshi, Chitralekha Sen Roy, Hemalatha Balaram

## Abstract

The TCA cycle intermediates comprise 8 carboxylic acids of which only fumarate has unsaturated carbons rendering it capable of electrophilic addition to cysteine thiols. Accumulation of fumarate due to loss of function of fumarate hydratase converts it into a powerful driver of cancer and therefore is classified as an oncometabolite. We have examined the consequences of perturbing the metabolism of fumarate and its product, malate, on *Plasmodium berghei* development across erythrocytic and early insect stages. Our studies on *P. berghei* lines lacking the genes *fh* and *mqo*, coding for the enzymes fumarate hydratase (FH) and malate quinone oxidoreductase (MQO), respectively as well as *dtc* and *ogc* coding for the transporters dicarboxylate‐tricarboxylate carrier (DTC) and citrate‐oxoglutarate carrier (OGC), show dramatic impairment in ookinete formation, while gametocytes and erythrocytic asexual stages remain largely unaffected. Comparative metabolomic analysis of gametocytes revealed that elevated fumarate levels in the knockouts led to succination of glutathione, possibly resulting in oxidative stress. The increased levels of the M+5 isotopologue of inosine monophosphate in the knockout gametocytes, observed in isotope tracer experiments, suggest enhanced ribose‐5‐phosphate and NADPH production through the pentose phosphate pathway, with the latter potentially mitigating elevated oxidative stress. The isotope tracer studies also informed that the *P. berghei* DTC is a transporter of malate and fumarate and OGC, a transporter of fumarate. The impaired ookinete formation arising from cysteine succination underscores the potential for developing transmission‐blocking agents through selective inhibition of class I parasite FH which is distinct from its class II human counterpart.

**Significance statement:** Metabolic requirements of *Plasmodium* that lives across two hosts, traversing developmental stages with different rates of growth, are highly varied. Previous studies have established the non‐essentiality of the TCA cycle genes for the erythrocytic asexual stages. Our studies show that knockout of genes involved in fumarate and malate metabolism, and transporters involved in anaplerosis, impairs development of the mosquito‐stage, ookinete, with the gametocytes of the knockout lines exhibiting elevated levels of fumarate. The accumulation of succinated glutathione, formed via Michael addition of fumarate to the cysteinyl thiol group and leading to oxidative stress, is probably the leading cause of impairment in ookinete development.
