## Supplementary material for "Perturbations in fumarate levels in *Plasmodium berghei* leads to cysteine succination and impairs ookinete formation": Dataset 1

### Sheet: glucose_% labelling
13C6-glucose isotope tracer - Percent labelling of isotopologues
0, 1, 2, 3 and so on represents the number of 13C carbons
	WT		Δfh		Δmm		Δdtc		Δogc		Δod
	Average	Std dev	Average	Std dev	Average	Std dev	Average	Std dev	Average	Std dev	Average	Std dev
Lactate_0	37.9681	4.99737	27.0546	9.98515	25.0989	4.54159	34.3406	6.0151	39.8663	6.47526	29.2027	13.7741
Lactate_1	1.07073	0.0841757	0.863189	0.306978	0.972253	0.194677	1.13536	0.192838	1.15204	0.104572	1.02099	0.339176
Lactate_2	0	0	0.0913485	0.182697	0.302567	0.360777	0.0829234	0.116832	0.0819027	0.133556	0.249663	0.235727
Lactate_3	60.9612	5.06979	71.9908	10.2792	73.6263	4.29617	64.4412	6.15453	58.8997	6.43736	69.5267	13.9924
	WT		Δfh		Δmm		Δdtc		Δogc		Δod
	Average	Std dev	Average	Std dev	Average	Std dev	Average	Std dev	Average	Std dev	Average	Std dev
PEP_0	16.2239	6.99411	19.8869	2.6138	26.3288	3.72061	19.8743	4.18718	15.72	4.65331	21.0594	0.959159
PEP_1	0.662876	0.348285	0.35355	0.236183	0.423411	0.558469	0.546426	0.428936	0.717138	0.37008	0.798827	0.196696
PEP_2	3.93522	0.890954	3.66484	0.996267	4.4214	3.40902	5.32607	1.52634	4.99344	1.20459	4.03292	0.966031
PEP_3	79.178	6.313	76.0948	3.51413	68.8264	6.85509	74.2532	4.61366	78.5694	4.40424	74.1089	1.05192
	WT		Δfh		Δmm		Δdtc		Δogc		Δod
	Average	Std dev	Average	Std dev	Average	Std dev	Average	Std dev	Average	Std dev	Average	Std dev
Fumarate_0	36.0549	3.18084	69.9279	6.63255	77.9593	3.62727	29.8972	5.9589	53.1896	5.37947	50.3485	6.10866
Fumarate_1	1.27788	0.53673	2.49689	0.310281	2.68054	0.144207	1.08015	0.192502	1.83011	0.326554	1.75215	0.221988
Fumarate_2	9.65764	3.04853	0	0	0	0	0.791291	0.227678	2.70703	0.845028	0	0
Fumarate_3	31.4754	6.24118	24.9461	7.57958	18.8268	3.75171	51.9807	3.7365	36.0692	5.04113	46.5604	5.89969
Fumarate_4	21.5342	1.3095	2.62917	0.987703	0.533391	0.0434352	16.2507	7.16419	6.20404	1.18298	1.33894	0.438515
Sum (+2, +3, +4)	62.6672	3.35468	27.5752	6.93822	19.3602	3.76786	69.0227	6.14986	44.9803	5.67804	47.8993	6.32801
	WT		Δfh		Δmm		Δdtc		Δogc		Δod
	Average	Std dev	Average	Std dev	Average	Std dev	Average	Std dev	Average	Std dev	Average	Std dev
Malate_0	37.9034	5.74486	64.8587	1.93343	77.4233	3.60646	29.5177	9.29739	51.8433	7.60636	34.0786	3.55514
Malate_1	2.01756	0.335563	2.30035	0.0747429	3.2255	0.19783	1.13555	0.352363	2.23229	0.145373	1.35376	0.168277
Malate_2	10.9541	2.42557	0	0	0	0	0.611002	0.478466	4.78545	2.49372	0.0245124	0.0380248
Malate_3	26.7979	1.92878	31.2166	2.46184	18.7773	3.77598	55.0632	8.18576	32.3558	2.04581	62.1199	3.57104
Malate_4	22.327	6.71477	1.62437	0.614779	0.573939	0.0555796	13.6726	8.71985	8.78321	5.55214	2.4232	0.619613
Sum (+2, +3, +4)	60.079	5.95695	32.841	2.00815	19.3512	3.80152	69.3468	9.64918	45.9244	7.72387	64.5677	3.71864
	WT		Δfh		Δmm		Δdtc		Δogc		Δod
	Average	Std dev	Average	Std dev	Average	Std dev	Average	Std dev	Average	Std dev	Average	Std dev
succinate_0	48.3896	10.6371	91.0545	3.15099	93.1022	1.22232	34.5639	26.0362	62.2653	10.2344	62.9629	12.683
succinate_1	2.57702	0.599298	2.95131	0.0948012	3.08023	0.145303	1.18525	0.755002	2.73244	0.149743	2.02211	0.466059
succinate_2	13.8302	4.15053	1.25734	1.38107	0.0161416	0.0427066	3.07786	1.16185	11.2749	3.4112	1.69726	0.434064
succinate_3	10.2369	3.87818	0.772851	0.600208	2.80311	1.15357	3.90788	2.13328	8.41494	2.89111	1.57512	0.609428
succinate_4	24.9662	6.19563	3.96399	2.12651	0.998266	0.173204	57.2651	23.6857	15.3125	5.30021	31.7426	12.5434
Sum (+2, +3, +4)	49.0334	11.0084	5.99417	3.21473	3.81752	1.23583	64.2509	26.7885	35.0023	10.3255	35.015	13.1433
	WT		Δfh		Δmm		Δdtc		Δogc		Δod
	Average	Std dev	Average	Std dev	Average	Std dev	Average	Std dev	Average	Std dev	Average	Std dev
Aspartate_0	53.4837	13.7634	67.1341	9.23435	52.1637	2.82685	42.5685	9.13083	50.5896	7.71583	59.5542	7.5294
Aspartate_1	2.06227	0.481979	2.42621	0.293083	1.85691	0.104464	1.51739	0.311533	1.96159	0.381988	2.21457	0.276642
Aspartate_2	6.12531	3.71654	0.390045	0.165509	0.221757	0.302332	0.567976	0.199054	5.35303	2.18605	0.728182	0.190358
Aspartate_3	25.8383	6.97213	29.144	9.41448	45.304	3.12583	51.6298	7.7635	35.0352	10.3498	36.6935	7.81032
Aspartate_4	12.4903	7.16192	0.90566	0.21808	0.453595	0.0923217	3.71636	2.16532	7.06061	2.49876	0.809579	0.0903487
	WT		Δfh		Δmm		Δdtc		Δogc		Δod
	Average	Std dev	Average	Std dev	Average	Std dev	Average	Std dev	Average	Std dev	Average	Std dev
alphakg_0	72.4312	11.4384	94.1757	0.751346	95.4035	0.215817	90.9841	2.7732	85.618	3.45553	95.0767	0.531957
alphakg_1	3.341	0.594397	4.53131	0.0587443	4.37363	0.105113	4.2963	0.0976094	3.94151	0.0717856	4.36023	0.126668
alphakg_2	4.90986	2.50257	0	0	0	0	0	0	2.21337	1.36057	0	0
alphakg_3	1.46164	0.810511	0	0	0	0	0.0316058	0.0638265	0.694821	0.382512	0	0
alphakg_4	10.1061	3.5304	1.26458	0.659699	0.222897	0.137134	2.08178	1.34925	5.09596	1.72268	0.255905	0.245349
alphakg_5	7.75015	5.419	0.0284595	0.0341227	0	0	2.60621	1.67701	2.4363	0.745165	0.307173	0.199377
Sum (+2, +3, +4, +5)	24.2278	12.0133	1.29304	0.693087	0.222897	0.137134	4.7196	2.83773	10.4405	3.5222	0.563078	0.44082
	WT		Δfh		Δmm		Δdtc		Δogc		Δod
	Average	Std dev	Average	Std dev	Average	Std dev	Average	Std dev	Average	Std dev	Average	Std dev
sAMP_0	25.2781	5.28272	48.534	8.83924	42.8051	7.04547	9.03035	3.63617	35.0077	6.8222	26.6157	6.44217
sAMP_1	2.70395	1.11153	5.8593	1.16763	5.1846	0.788882	0.631926	0.560537	3.30535	1.65595	2.6139	1.26915
sAMP_2	9.38014	1.91685	0	0	0.0734115	0.154382	1.14958	0.818246	2.32802	1.45556	0	0
sAMP_3	19.4055	2.76412	7.78657	3.77589	8.92642	3.94655	21.424	11.4548	24.455	6.68093	23.9208	6.26061
sAMP_4	23.4708	4.65103	2.85772	1.13949	1.11984	0.500457	23.446	13.3386	7.8927	1.13024	2.63938	1.25194
sAMP_5	7.64247	1.16191	24.1474	6.14231	29.557	4.47712	13.4062	7.18842	15.6036	3.06839	23.5145	4.06683
sAMP_6	0.105006	0.210013	0.858454	0.581524	1.74109	0.596876	0.459106	0.40003	0	0	0.564548	0.600261
sAMP_7	1.4131	1.14466	0	0	0	0	0.414431	0.363713	0.153063	0.193973	0	0
sAMP_8	7.4003	1.69882	9.38302	5.60472	10.4896	2.81416	22.7277	12.721	11.2546	4.14258	19.7528	3.31345
sAMP_9	3.20068	2.06506	0.573489	0.273349	0.102936	0.160437	7.31067	5.38958	0	0	0.378301	0.379151
Sum (+5 and +8)	15.0428	1.23067	33.5304	11.3467	40.0466	6.17003	36.1339	19.5841	26.8582	5.91178	43.2674	3.3367
	WT		Δfh		Δmm		Δdtc		Δogc		Δod
	Average	Std dev	Average	Std dev	Average	Std dev	Average	Std dev	Average	Std dev	Average	Std dev
UMP_0	87.026	3.23349	86.0516	1.72765	76.9747	3.53339	84.3495	4.58877	83.3273	4.86763	79.2965	3.19885
UMP_1	6.81303	0.20248	6.78273	0.222894	6.15902	0.2979	6.59694	0.311395	6.64042	0.34356	6.28801	0.216217
UMP_2	0	0	0	0	0	0	0	0	0.0253735	0.062152	0.0133795	0.025644
UMP_3	0	0	0	0	0	0	0	0	0	0	0	0
UMP_4	0.00396137	0.00468148	0	0	0.13765	0.0247789	0.00611061	0.0161672	0	0	0.00764223	0.010781
UMP_5	1.94989	1.08469	2.95883	0.581572	4.88545	0.792745	2.68115	0.864726	3.00745	1.16255	4.13616	0.912118
UMP_6	0.319993	0.196017	0.128701	0.0138896	0.32832	0.049894	0.230732	0.0886547	0.259943	0.0983895	0.316101	0.0877408
UMP_7	3.24498	1.8665	3.98795	1.9902	11.2512	3.16331	5.64759	4.23758	6.17067	3.84683	9.57582	2.43962
UMP_8	0.642165	0.26195	0.0901662	0.0542258	0.263609	0.106864	0.487996	0.135878	0.539019	0.227095	0.334392	0.110358
UMP_9	0	0	0	0	0	0	0	0	0.0297872	0.047618	0.0319834	0.0358529
	WT		Δfh		Δmm		Δdtc		Δogc		Δod
	Average	Std dev	Average	Std dev	Average	Std dev	Average	Std dev	Average	Std dev	Average	Std dev
IMP_0	72.5438	3.22056	34.6079	10.7483	30.0607	8.03408	42.649	7.82461	48.854	9.86222	24.3438	7.11985
IMP_1	6.07575	0.241458	0	0	0	0	3.34604	1.02284	0	0	0	0
IMP_2	0	0	0	0	0	0	0	0	0	0	0	0
IMP_3	0	0	0	0	0	0	0	0	0	0	0	0
IMP_4	0.0375398	0.0750796	0	0	0	0	0.0416001	0.0718121	0	0	0	0
IMP_5	21.0338	3.32158	65.3921	10.7483	66.7519	7.46885	52.9352	9.02775	51.146	9.86222	75.4015	7.28907
IMP_6	0.309066	0.226943	0	0	3.18735	0.655072	1.02817	0.383943	0	0	0.254754	0.21992
IMP_7	0	0	0	0	0	0	0	0	0	0	0	0
IMP_8	0	0	0	0	0	0	0	0	0	0	0	0
IMP_9	0	0	0	0	0	0	0	0	0	0	0	0
IMP_10	0	0	0	0	0	0	0	0	0	0	0	0
	WT		Δfh		Δmm		Δdtc		Δogc		Δod
	Average	Std dev	Average	Std dev	Average	Std dev	Average	Std dev	Average	Std dev	Average	Std dev
GMP_0	61.3112	5.92769	45.5153	12.7221	38.5025	2.11289	46.0898	7.7657	45.7278	4.69819	37.2295	2.3802
GMP_1	3.42011	1.23235	2.4955	1.20674	3.79212	0.372059	2.84545	1.29619	2.19845	0.804091	1.72172	0.488089
GMP_2	0	0	0	0	0	0	0	0	0	0	0	0
GMP_3	0	0	0	0	0	0	0	0	0	0	0	0
GMP_4	0	0	0	0	1.13699	1.00045	0	0	0	0	0	0
GMP_5	35.2687	5.95087	51.6564	13.6499	53.8605	1.2958	50.6869	8.99122	51.9402	5.32379	60.7488	2.55172
GMP_6	0	0	0.332838	0.266339	2.7079	0.72295	0.377894	0.398854	0.133593	0.202305	0.299981	0.170251
GMP_7	0	0	0	0	0	0	0	0	0	0	0	0
GMP_8	0	0	0	0	0	0	0	0	0	0	0	0
GMP_9	0	0	0	0	0	0	0	0	0	0	0	0
GMP_10	0	0	0	0	0	0	0	0	0	0	0	0
	WT		Δfh		Δmm		Δdtc		Δogc		Δod
	Average	Std dev	Average	Std dev	Average	Std dev	Average	Std dev	Average	Std dev	Average	Std dev
NAD_0	74.2696	1.40825	60.6569	7.95639	51.3462	4.42705	58.243	5.7127	66.8147	3.10984	52.7974	2.91026
NAD_1	14.7041	0.655372	12.0284	1.55765	11.6149	1.23616	11.739	0.940893	13.5868	1.34525	10.1259	0.488539
NAD_2	0.120393	0.190217	0.105486	0.210972	0	0	0.35146	0.277648	0.659364	0.386553	0.0203775	0.0499144
NAD_3	0	0	0	0	0	0	0	0	0	0	0	0
NAD_4	0	0	0	0	0.380466	0.138893	0	0	0	0	0	0
NAD_5	9.96535	0.616479	24.4934	8.86384	28.7176	3.95597	24.7565	5.19167	16.411	3.97191	32.6159	1.93235
NAD_6	0.940522	0.370409	2.71586	0.879344	5.01054	0.746914	3.59427	0.902558	2.12932	0.634997	3.41952	0.823388
NAD_7	0	0	0	0	0.451737	0.300318	0	0	0	0	0	0
NAD_10	0	0	0	0	2.47857	1.09313	1.31581	0.440536	0.398797	0.327012	1.02085	0.662042

### Sheet: glucose tracer_EIC area
13C6-glucose isotope tracer - Normalised EIC area
EIC area was normalised to 3x107 cells
0, 1, 2, 3 and so on represents the number of 13C carbons
	WT		Δfh		Δmm		Δdtc		Δogc		Δod
	Average	Std dev	Average	Std dev	Average	Std dev	Average	Std dev	Average	Std dev	Average	Std dev
Lactate_0	1.35268e+08	7.3565e+06	1.41764e+08	7.58822e+07	1.83862e+08	6.63228e+07	2.06527e+08	8.42837e+07	1.2706e+08	3.54164e+07	1.96124e+08	9.02538e+07
Lactate_1	3.84335e+06	425201	4.52884e+06	2.24624e+06	7.77672e+06	4.62041e+06	6.85052e+06	2.79298e+06	3.82243e+06	1.60467e+06	6.8402e+06	2.32475e+06
Lactate_2	0	0	412185	824371	3.14426e+06	4.54029e+06	531667	807244	423588	745676	1.61953e+06	1.45537e+06
Lactate_3	2.2261e+08	5.49802e+07	3.67445e+08	1.24493e+08	5.67824e+08	2.78801e+08	3.67817e+08	7.02403e+07	2.01877e+08	1.02128e+08	4.67439e+08	1.18076e+08
	WT		Δfh		Δmm		Δdtc		Δogc		Δod
	Average	Std dev	Average	Std dev	Average	Std dev	Average	Std dev	Average	Std dev	Average	Std dev
Fumarate_0	4.30754e+07	2.68601e+07	6.06714e+08	2.89024e+08	1.0934e+09	2.80255e+08	1.72314e+08	1.3054e+08	2.20662e+08	1.27327e+08	3.88997e+08	1.90674e+08
Fumarate_1	1.76607e+06	1.37566e+06	2.18657e+07	1.08889e+07	3.76213e+07	9.79702e+06	6.18255e+06	4.61158e+06	7.8748e+06	4.79165e+06	1.35406e+07	6.58526e+06
Fumarate_2	1.29845e+07	1.07556e+07	0	0	0	0	4.26425e+06	2.63298e+06	1.15429e+07	7.69728e+06	0	0
Fumarate_3	3.508e+07	1.74878e+07	2.10071e+08	1.24617e+08	2.53168e+08	4.27644e+07	2.9255e+08	1.83641e+08	1.36693e+08	5.88557e+07	3.36941e+08	1.25197e+08
Fumarate_4	2.52792e+07	1.51814e+07	2.16378e+07	9.22409e+06	7.36007e+06	1.58975e+06	7.97285e+07	3.49977e+07	2.33635e+07	1.07083e+07	9.0573e+06	2.99721e+06
	WT		Δfh		Δmm		Δdtc		Δogc		Δod
	Average	Std dev	Average	Std dev	Average	Std dev	Average	Std dev	Average	Std dev	Average	Std dev
Malate_0	1.21049e+08	4.42331e+07	6.17928e+08	1.67733e+08	9.16066e+09	3.10994e+09	8.67752e+08	3.36037e+08	2.67453e+08	1.52191e+08	8.69931e+08	2.14232e+08
Malate_1	6.68892e+06	3.03988e+06	2.19185e+07	5.9656e+06	3.83059e+08	1.3508e+08	3.3524e+07	1.32775e+07	1.14687e+07	5.99823e+06	3.43653e+07	8.02596e+06
Malate_2	3.85534e+07	2.16607e+07	0	0	0	0	2.61701e+07	3.02825e+07	2.40401e+07	1.26166e+07	495394	848819
Malate_3	8.75795e+07	3.4792e+07	2.95801e+08	7.4737e+07	2.13409e+09	5.1812e+08	1.78808e+09	8.02924e+08	1.61212e+08	7.3919e+07	1.64309e+09	5.4556e+08
Malate_4	7.60467e+07	4.8625e+07	1.56687e+07	7.69542e+06	6.73962e+07	2.28989e+07	5.58758e+08	5.75867e+08	4.18383e+07	2.46987e+07	6.60322e+07	2.84088e+07
	WT		Δfh		Δmm		Δdtc		Δogc		Δod
	Average	Std dev	Average	Std dev	Average	Std dev	Average	Std dev	Average	Std dev	Average	Std dev
succinate_0	7.69779e+07	2.45217e+07	1.04528e+08	2.94885e+07	9.40865e+07	2.36427e+07	8.34106e+07	4.49271e+07	6.5396e+07	2.09918e+07	7.06679e+07	1.10214e+07
succinate_1	4.24498e+06	1.78947e+06	3.39226e+06	962429	3.1326e+06	891724	3.12297e+06	1.85187e+06	2.98401e+06	1.19386e+06	2.25887e+06	373795
succinate_2	2.57007e+07	1.52395e+07	1.34112e+06	1.42831e+06	19028.6	50345	1.51146e+07	1.54888e+07	1.35037e+07	8.50423e+06	2.01758e+06	779921
succinate_3	1.99431e+07	1.45097e+07	943163	937168	2.75915e+06	1.22092e+06	2.0522e+07	2.20392e+07	9.76707e+06	5.10568e+06	1.9586e+06	1.04845e+06
succinate_4	4.56092e+07	3.0217e+07	4.31378e+06	2.08197e+06	985739	219377	2.79443e+08	2.7211e+08	1.75946e+07	1.09886e+07	3.96854e+07	2.17022e+07
	WT		Δfh		Δmm		Δdtc		Δogc		Δod
	Average	Std dev	Average	Std dev	Average	Std dev	Average	Std dev	Average	Std dev	Average	Std dev
Aspartate_0	1.39861e+09	1.20708e+08	1.56155e+09	4.34417e+08	1.2556e+09	2.7354e+08	9.49811e+08	1.28296e+08	1.08667e+09	3.39439e+08	1.35204e+09	4.12898e+08
Aspartate_1	5.42392e+07	5.50746e+06	5.63367e+07	1.48973e+07	4.47701e+07	9.95088e+06	3.38787e+07	4.13165e+06	4.24897e+07	1.52902e+07	5.02326e+07	1.50692e+07
Aspartate_2	1.85869e+08	1.40042e+08	8.73041e+06	3.54044e+06	5.45898e+06	7.3934e+06	1.3173e+07	5.24559e+06	1.19596e+08	5.98877e+07	1.6342e+07	5.06528e+06
Aspartate_3	7.18433e+08	2.80801e+08	6.42616e+08	1.02429e+08	1.08973e+09	2.43225e+08	1.20036e+09	3.38201e+08	7.08879e+08	1.03555e+08	8.00048e+08	1.61983e+08
Aspartate_4	3.75968e+08	2.86922e+08	2.07128e+07	6.39739e+06	1.10877e+07	3.5279e+06	8.98823e+07	6.11521e+07	1.54157e+08	6.26584e+07	1.79052e+07	3.30646e+06
	WT		Δfh		Δmm		Δdtc		Δogc		Δod
	Average	Std dev	Average	Std dev	Average	Std dev	Average	Std dev	Average	Std dev	Average	Std dev
IMP_0	1.43513e+08	3.60072e+07	1.81783e+07	1.71527e+07	1.02074e+06	467208	5.91788e+07	2.58662e+07	1.88448e+07	8.15718e+06	1.26009e+07	5.09488e+06
IMP_1	1.20335e+07	3.10765e+06	0	0	0	0	4.80062e+06	2.44993e+06	0	0	0	0
IMP_2	0	0	0	0	0	0	0	0	0	0	0	0
IMP_3	0	0	0	0	0	0	0	0	0	0	0	0
IMP_4	98369.6	196739	0	0	0	0	71536.4	113672	0	0	0	0
IMP_5	4.12697e+07	1.05837e+07	2.80214e+07	1.67289e+07	2.2596e+06	772248	6.74122e+07	1.74928e+07	2.0447e+07	8.73594e+06	3.82342e+07	7.14429e+06
IMP_6	620335	542922	0	0	105611	35093.7	1.47923e+06	711300	0	0	143644	135239
IMP_7	0	0	0	0	0	0	0	0	0	0	0	0
IMP_8	0	0	0	0	0	0	0	0	0	0	0	0
IMP_9	0	0	0	0	0	0	0	0	0	0	0	0
IMP_10	0	0	0	0	0	0	0	0	0	0	0	0

### Sheet: glutamine tracer_% labelling
13C515N2-glutamine isotope tracer - Percent labelling of isotopologues
C0, C1,C2 and so on represents the number of 13C carbons
N0, N1,N2 and so on represents the number of 15N nitrogens
	WT		Δfh		Δmm		Δdtc		Δogc		Δod
	Average	Std dev	Average	Std dev	Average	Std dev	Average	Std dev	Average	Std dev	Average	Std dev
Fumarate_C0	73.7902	4.45156	82.4177	2.91719	90.8218	2.03263	93.6322	0.759437	76.3021	4.60414	94.4391	0.283039
Fumarate_C1	5.64783	1.86156	3.1043	0.0940016	3.30008	0.101049	3.97916	0.208504	4.63733	0.257734	3.54776	0.0811203
Fumarate_C2	3.41346	2.11473	0.0653689	0.0194426	0.0373487	0.0195754	0.528487	0.177608	3.73847	0.695939	0.0548138	0.0272614
Fumarate_C3	0	0	0	0	0	0	0	0	0	0	0	0
Fumarate_C4	17.1485	1.44132	14.4127	2.95634	5.84075	2.1102	1.86021	0.820653	15.3221	4.15351	1.95836	0.32451
	WT		Δfh		Δmm		Δdtc		Δogc		Δod
	Average	Std dev	Average	Std dev	Average	Std dev	Average	Std dev	Average	Std dev	Average	Std dev
Malate_C0	70.7719	7.98734	83.0618	4.47142	88.972	2.35556	91.7187	0.702349	75.4663	2.39459	93.149	0.66639
Malate_C1	8.08793	2.60521	3.20313	0.146126	4.0302	0.15394	5.21087	0.644017	6.0463	0.972707	4.05882	0.0881758
Malate_C2	5.88218	3.20333	0.101886	0.0837987	0.0261071	0.017284	0.858516	0.228066	4.09517	0.657111	0.0900689	0.0364691
Malate_C3	0	0	0	0	0	0	0	0	0.00370063	0.00906465	0	0
Malate_C4	15.258	2.237	13.6332	4.54225	6.97169	2.5019	2.21189	0.495289	14.3885	2.07766	2.70209	0.673052
	WT		Δfh		Δmm		Δdtc		Δogc		Δod
	Average	Std dev	Average	Std dev	Average	Std dev	Average	Std dev	Average	Std dev	Average	Std dev
succinate_C0	52.9217	4.55959	35.768	3.45568	53.8014	1.88662	78.4887	8.98585	48.7087	3.92932	70.6564	13.2893
succinate_C1	9.4637	3.69794	1.1263	0.0845159	1.65808	0.141584	6.34997	1.51761	8.48832	1.9711	0	0
succinate_C2	8.79455	3.86306	0.671145	0.125727	0.122142	0.0898218	2.46845	0.229116	9.32762	0.953112	0.329318	0.10706
succinate_C3	0	0	0	0	0	0	0	0	0	0	0	0
succinate_C4	28.82	7.12117	62.4346	3.52025	44.4184	1.98141	12.6929	10.6527	33.4753	5.11016	29.0143	13.2041
	WT		Δfh		Δmm		Δdtc		Δogc		Δod
	Average	Std dev	Average	Std dev	Average	Std dev	Average	Std dev	Average	Std dev	Average	Std dev
alphakg_C0	21.3226	10.4443	4.10582	1.45071	8.31816	3.81655	14.5125	4.56315	14.054	1.47675	6.06899	0.511802
alphakg_C1	3.56179	2.18562	0.192607	0.0765236	0.273236	0.095452	0.930904	0.310637	1.98334	0.550604	0.292848	0.0141216
alphakg_C2	0.322344	0.410025	0	0	0	0	0.0272396	0.0415462	0.637963	0.259382	0	0
alphakg_C3	4.54626	2.70779	0.156313	0.0963998	0.138717	0.131433	0.441502	0.280857	3.70457	1.0468	0.190646	0.0576532
alphakg_C4	0	0	0	0	0	0	0	0	0	0	0	0
alphakg_C5	70.247	15.2541	95.5453	1.62039	91.2699	3.98944	84.0878	5.1822	79.6201	2.81286	93.4475	0.554386
	WT		Δfh		Δmm		Δdtc		Δogc		Δod
	Average	Std dev	Average	Std dev	Average	Std dev	Average	Std dev	Average	Std dev	Average	Std dev
Aspartate_C0.N0	12.3082	1.11457	12.8477	2.37453	15.1351	1.11523	15.4172	1.72472	13.1394	1.70117	14.2438	1.22597
Aspartate_C0.N1	57.4091	9.3582	56.3658	10.3775	58.1843	6.01517	56.986	13.2606	46.7779	6.63617	50.6384	6.00759
Aspartate_C1.N0	0	0	0	0	0	0	0	0	0.723441	0.499551	0	0
Aspartate_C1.N1	6.93761	1.97956	2.58558	0.395924	2.57575	0.257033	2.88956	0.327642	4.67591	1.04011	2.48327	0.301219
Aspartate_C2.N0	0.783973	0.382645	0.346819	0.140453	0.239244	0.0542427	0.483381	0.337956	0.847717	0.211106	0.488589	0.0875559
Aspartate_C2.N1	5.43755	2.77987	1.17078	0.453588	0.751752	0.251299	1.7952	1.24684	4.50155	1.04806	1.67697	0.327688
Aspartate_C3.N0	0	0	0	0	0	0	0	0	0.00253178	0.005097	0.0661786	0.105026
Aspartate_C3.N1	0	0	0	0	0	0	0	0	0.0341383	0.0187338	0.0457628	0.0356951
Aspartate_C4.N0	2.5661	0.877341	4.55102	1.84639	4.04675	1.36738	4.98066	3.13376	5.48276	1.47439	6.01689	1.49391
Aspartate_C4.N1	14.5575	3.38634	22.1323	5.99222	19.0671	3.86653	17.4481	7.6905	23.8146	3.27928	24.3401	3.25703
	WT		Δfh		Δmm		Δdtc		Δogc		Δod
	Average	Std dev	Average	Std dev	Average	Std dev	Average	Std dev	Average	Std dev	Average	Std dev
Glutamate_C0.N0	3.5436	1.42687	1.60949	0.661915	1.90787	0.42863	2.28181	0.422507	3.31158	0.38135	2.02221	0.299472
Glutamate_C0.N1	13.506	4.53348	2.67727	0.409746	1.88453	0.105642	7.84877	3.40204	7.65227	2.00879	2.34166	0.12389
Glutamate_C1.N0	0.129656	0.22236	0	0	0.0830104	0.014058	0.0101807	0.0217567	0.31835	0.0832554	0.100409	0.018942
Glutamate_C1.N1	2.05248	1.05715	0.152836	0.0239073	0.10311	0.0154241	0.580775	0.290071	1.26833	0.287804	0.139614	0.0128581
Glutamate_C2.N0	0.0308234	0.0476296	0	0	0	0	0.00277	0.00405791	0.0858421	0.0383868	0	0
Glutamate_C2.N1	0.63812	0.394091	0.001067	0.00196051	0	0	0.0701743	0.0551297	0.502865	0.133168	0.00763368	0.0042934
Glutamate_C3.N0	0.443664	0.241768	0.0153813	0.0179501	0.0082707	0.00707431	0.0818907	0.0724457	0.579974	0.169329	0.0525408	0.0188105
Glutamate_C3.N1	2.78233	1.35522	0.166003	0.0471316	0.162179	0.0616289	0.492759	0.349492	3.07853	0.819082	0.268867	0.0658804
Glutamate_C4.N0	0	0	0	0	0	0	0	0	0	0	0	0
Glutamate_C4.N1	3.44526e-17	7.70384e-17	0	0	6.56361e-17	1.46767e-16	0	0	-1.92254e-17	4.70924e-17	0	0
Glutamate_C5.N0	7.23524	0.528276	5.70927	0.786764	6.55164	0.715111	6.51811	0.862474	8.77299	0.761265	8.06521	1.39605
Glutamate_C5.N1	69.638	8.81471	89.6687	1.78245	89.2994	1.04541	82.1128	4.93147	74.4293	3.56669	87.0019	1.56162
	WT		Δfh		Δmm		Δdtc		Δogc		Δod
	Average	Std dev	Average	Std dev	Average	Std dev	Average	Std dev	Average	Std dev	Average	Std dev
IMP_C0.N0	91.6767	1.26394	95.693	2.44827	89.4617	1.06706	92.2804	0.468535	92.0285	1.38236	93.1018	3.8771
IMP_C1.N0	8.21684	1.32055	4.30705	2.44827	10.5383	1.06706	7.71957	0.468535	7.97146	1.38236	6.89817	3.8771
IMP_C2.N0	0.106457	0.0671783	0	0	0	0	0	0	0	0	0	0
	WT		Δfh		Δmm		Δdtc		Δogc		Δod
	Average	Std dev	Average	Std dev	Average	Std dev	Average	Std dev	Average	Std dev	Average	Std dev
GMP_C0.N0	38.0932	15.3942	31.4397	6.34236	38.3306	3.44051	45.7018	11.6516	41.861	5.739	42.7039	22.9615
GMP_C0.N1	57.0372	13.7667	63.7413	7.08491	54.2679	3.11179	49.9674	9.63752	53.5496	5.14226	51.6377	22.4905
GMP_C1.N1	4.86953	1.67816	4.81904	0.892255	7.40147	0.539441	4.33075	2.04655	4.58945	0.783081	5.65839	0.614022
GMP_C1.N2	5.06877e-06	1.74682e-06	5.01621e-06	9.28761e-07	7.7043e-06	5.61512e-07	4.50794e-06	2.13028e-06	4.77722e-06	8.1512e-07	5.8899e-06	6.39144e-07
	WT		Δfh		Δmm		Δdtc		Δogc		Δod
	Average	Std dev	Average	Std dev	Average	Std dev	Average	Std dev	Average	Std dev	Average	Std dev
sAMP_C0.N0	22.9996	7.68353	37.2603	6.97311	46.3498	7.90381	44.9595	7.97639	37.7371	9.34567	46.4873	11.5878
sAMP_C0.N1	59.4255	16.7	34.6039	10.9597	38.3459	8.61542	50.2159	5.84862	33.4579	7.78114	45.9684	10.9511
sAMP_C1.N1	5.90664	8.08973	11.8732	0.660476	9.00346	1.07532	4.11954	4.54422	10.7161	0.987371	7.38238	0.908315
sAMP_C2.N1	4.38963	6.01309	0	0	0	0	0.465269	0.542922	2.63606	0.463284	0.161891	0.123216
sAMP_C4.N0	1.20283	1.9391	9.75013	4.82483	3.36494	2.29036	0.0592492	0.0718526	7.31702	2.01421	0	0
sAMP_C4.N1	6.07545	8.32252	6.51188	1.81351	2.93565	1.40451	0.180542	0.250327	7.89594	3.2557	0	0
sAMP_C5.N1	0.000252977	0.000346543	0.000271243	7.55394e-05	0.00012228	5.85029e-05	7.51682e-06	1.04226e-05	0.239862	0.106066	0	0
	WT		Δfh		Δmm		Δdtc		Δogc		Δod
	Average	Std dev	Average	Std dev	Average	Std dev	Average	Std dev	Average	Std dev	Average	Std dev
UMP_C0.N0	81.0105	4.14759	83.8194	5.59555	75.2438	2.68019	87.3756	2.74633	88.5557	3.21095	84.3283	2.76406
UMP_C0.N1	0	0	1.12797	0.821789	2.47526	0.88922	0	0	0	0	1.22017	0.700393
UMP_C0.N2	11.5636	4.19511	10.6934	3.02244	14.667	1.79391	5.64906	3.97374	5.34647	2.31112	10.0885	0.809426
UMP_C1.N0	5.23204	0.744429	2.29035	2.13561	4.9126	0.544931	5.99798	1.71013	4.48887	2.5481	2.60138	2.02504
UMP_C1.N2	1.2858	0.333175	1.04359	0.230285	1.60693	0.183957	0.546097	0.450754	0.706864	0.3822	1.08884	0.0931029
UMP_C2.N0	0	0	0.263336	0.246645	0	0	0	0	0	0	0	0
UMP_C2.N2	0	0	0	0	0.311582	0.0519595	0	0	0	0	0.0526245	0.0565052
UMP_C3.N0	0	0	0.138239	0.0904299	0	0	0	0	0	0	0	0
UMP_C3.N2	0.908103	0.290633	0.623661	0.173522	0.782832	0.238634	0.119964	0.137403	0.902037	0.636764	0.620241	0.123362
UMP_C4.N2	1.70164e-05	5.44598e-06	1.16864e-05	3.25151e-06	0	0	2.24793e-06	2.5747e-06	1.69027e-05	1.19319e-05	1.14838e-06	2.56786e-06
	WT		Δfh		Δmm		Δdtc		Δogc		Δod
	Average	Std dev	Average	Std dev	Average	Std dev	Average	Std dev	Average	Std dev	Average	Std dev
GSSG_C0.N0	62.5184	1.53882	63.5317	1.39279	66.2722	1.21036	59.291	1.04586	60.2284	2.46051	65.3563	5.71562
GSSG_C0.N2	5.21099	3.71753	6.77797	0.082352	6.90198	0.219859	5.37962	1.58711	6.74073	0.768644	6.79823	1.10138
GSSG_C1.N0	17.9387	0.790042	15.958	0.120714	16.7968	0.23775	16.1118	0.151223	16.656	0.512528	12.9435	7.09762
GSSG_C1.N2	1.89524	0.259571	1.47884	0.112288	1.56604	0.122653	1.66869	0.0778128	1.42701	0.239507	1.57991	0.263355
GSSG_C2.N1	0.869414	0.231272	0	0	0	0	1.18921	0.334667	1.43133	0.285888	0	0
GSSG_C3.N1	0.461289	0.488899	0	0	0	0	0.130073	0.144032	1.07189	0.280705	0	0
GSSG_C5.N0	0.855945	0.107024	0.369383	0.123822	0.363365	0.0942729	1.50399	0.264611	1.35973	0.300089	0.890065	0.535231
GSSG_C5.N1	5.45769	0.889473	9.09024	0.815581	6.2854	1.36868	10.3147	0.594406	8.45171	1.42008	9.76956	1.98722
GSSG_C5.N2	0	0	0.353354	0.342043	0.14742	0.140345	0	0	0	0	0	0
GSSG_C5.N3	0.375234	0.110441	0.782237	0.171831	0.424929	0.133397	0.834224	0.123607	0.638105	0.285346	0.775675	0.34324
GSSG_C6.N1	1.13813	0.118339	1.46323	0.564072	1.0549	0.332591	2.24907	0.223566	1.65532	0.403664	1.35496	0.786655
GSSG_C6.N2	0.190692	0.0988874	0	0	0.121102	0.0731967	0.224406	0.111756	0.184301	0.218242	0.126378	0.108127
GSSG_C7.N2	0.0269403	0.0181176	0.0288438	0.01803	0	0	0.119633	0.0450087	0.0903575	0.0446765	3.6713e-05	8.47031e-06

### Sheet: glutamine tracer_EIC area
13C515N2-glutamine isotope tracer - Normalised EIC area
EIC area was normalised to 3x107 cells
C0, C1,C2 and so on represents the number of 13C carbons
	WT		Δfh		Δmm		Δdtc		Δogc		Δod
	Average	Std dev	Average	Std dev	Average	Std dev	Average	Std dev	Average	Std dev	Average	Std dev
alphakg_C0	3.19174e+07	1.47768e+07	7.60847e+06	2.73265e+06	4.30539e+06	3.12613e+06	3.42177e+07	1.97289e+07	1.39154e+07	3.32549e+06	9.60711e+06	4.22992e+06
alphakg_C1	5.25041e+06	3.33599e+06	357040	141096	181343	171465	2.22238e+06	1.30805e+06	1.98797e+06	755824	469583	221464
alphakg_C2	471770	539955	0	0	0	0	70595.3	110177	652864	339238	0	0
alphakg_C3	6.86109e+06	4.46436e+06	284102	162571	88493	89957.3	1.10844e+06	884992	3.7706e+06	1.55059e+06	278336	61327.5
alphakg_C4	0	0	0	0	0	0	0	0	0	0	0	0
alphakg_C5	1.22992e+08	6.53444e+07	1.78948e+08	2.59542e+07	6.95318e+07	7.11879e+07	1.82967e+08	6.2637e+07	7.82758e+07	1.36693e+07	1.51885e+08	7.89783e+07
	WT		Δfh		Δmm		Δdtc		Δogc		Δod
	Average	Std dev	Average	Std dev	Average	Std dev	Average	Std dev	Average	Std dev	Average	Std dev
succinate_C0	8.18349e+07	2.96681e+07	3.40793e+07	7.59509e+06	3.1374e+07	6.8162e+06	4.7242e+08	2.06134e+08	5.18162e+07	1.1684e+07	7.82555e+07	2.77322e+07
succinate_C1	1.64669e+07	1.08603e+07	1.07717e+06	249825	969248	240814	3.9668e+07	1.97208e+07	9.39065e+06	4.24757e+06	0	0
succinate_C2	1.55323e+07	1.08152e+07	667049	290264	74018.6	63976.8	1.46419e+07	6.06859e+06	1.00637e+07	3.04799e+06	339841	56289.9
succinate_C3	0	0	0	0	0	0	0	0	0	0	0	0
succinate_C4	4.35802e+07	1.59757e+07	6.07342e+07	1.78369e+07	2.57945e+07	5.01075e+06	5.60725e+07	1.37125e+07	3.53258e+07	6.84959e+06	3.05104e+07	1.48769e+07
	WT		Δfh		Δmm		Δdtc		Δogc		Δod
	Average	Std dev	Average	Std dev	Average	Std dev	Average	Std dev	Average	Std dev	Average	Std dev
Fumarate_C0	6.12521e+07	1.52253e+07	6.32619e+08	3.00992e+08	1.04486e+09	3.50868e+08	5.09529e+08	2.41649e+08	2.45093e+08	1.21984e+08	5.53602e+08	3.24726e+08
Fumarate_C1	4.6306e+06	1.45594e+06	2.40803e+07	1.22218e+07	3.80656e+07	1.30902e+07	2.17506e+07	1.02574e+07	1.48806e+07	7.47783e+06	2.09293e+07	1.25936e+07
Fumarate_C2	2.73863e+06	1.32273e+06	561501	420174	470856	388567	2.85948e+06	1.34225e+06	1.12707e+07	5.26975e+06	321850	187377
Fumarate_C3	0	0	0	0	0	0	0	0	0	0	0	0
Fumarate_C4	1.44363e+07	4.47825e+06	1.19073e+08	7.50018e+07	6.6898e+07	3.07569e+07	8.63527e+06	2.36365e+06	4.43161e+07	1.78129e+07	1.06058e+07	4.69601e+06
	WT		Δfh		Δmm		Δdtc		Δogc		Δod
	Average	Std dev	Average	Std dev	Average	Std dev	Average	Std dev	Average	Std dev	Average	Std dev
Malate_C0	2.6e+08	5.88162e+07	7.44135e+08	1.07488e+08	7.93143e+09	2.07057e+09	3.72472e+09	1.32743e+09	3.3438e+08	1.18082e+08	2.19825e+09	9.57231e+08
Malate_C1	3.24166e+07	1.64756e+07	2.86757e+07	3.87024e+06	3.59897e+08	9.598e+07	2.19302e+08	9.06756e+07	2.77076e+07	1.32806e+07	9.61945e+07	4.25377e+07
Malate_C2	2.46159e+07	1.61499e+07	857286	623839	2.40492e+06	1.93105e+06	3.70312e+07	1.85474e+07	1.82087e+07	7.69102e+06	1.86164e+06	614119
Malate_C3	0	0	0	0	0	0	0	0	22095.4	54122.5	0	0
Malate_C4	5.88595e+07	2.24664e+07	1.19122e+08	3.07636e+07	5.87267e+08	1.61721e+08	8.4929e+07	2.67008e+07	6.16771e+07	1.79664e+07	5.88141e+07	1.49039e+07

### Sheet: Internal standards
	Caps+	Caps-	Pipes+	Pipes-
Average	2.48254e+09	5.25861e+08	1.64318e+08	179262912
Std dev	5.44496e+08	9.54278e+07	6.33154e+07	4.27563e+07
Variation in EIC area for the internal standards across samples.
(A) Values of average and standard deviation for CAPS acquired in positive (CAPS+) and negative (CAPS-) polarity and PIPES acquired in positive (PIPES+) and negative (PIPES-) polarity.
Scatter plots of the area of EIC of (B) CAPS in positive polarity, (C) CAPS in negative polarity, (D) PIPES in positive polarity, and (E) PIPES in negative polarity across 100-104 samples.
The red bracket in panel (D) represents the values of PIPES in the samples where RT correction was applied.
However, in the negative polarity, such shift in RT of PIPES did not have a drastic change in area of EIC. X-axis, sample number.

### Sheet: Minimal medium
Minimal medium composition
(A) 10 mg of Ca (NO3)2. 4H2O, 40 mg KCl, 4.88 mg MgSO4 anhydrous, 530 mg NaCl, 200 mg of NaHCO3, 80 mg of Na2HPO4, 595.8 mg of HEPES. Final volume 80 mL water (1x).
(B) 50 mg of L-glutamic acid, 750 mg of L-glutamine, 125 mg of L-isoleucine, 37.5 mg of L-methionine, 50 mg of L-proline, 75 mg of L-tyrosine.2Na.2H2O. Final volume 250 mL water (10x).
(C) Calcium pantothenate, 25 mg for final volume of 10 mL water (10000x).
(D) Hypoxanthine, 20.5 mg for final volume of 50 mL (100x).
(E) Glutathione, 5 mg for final volume of 50 mL (100x).
(F) Glucose, 1.4 g for final volume of 50 mL (20x).
(G) Phenol Red, 5 mg for final volume of 10 mL (100x).
The stocks of A-G were prepared in sterilised water and filter sterilised using 0.22 μm filters.
For 100 mL of minimal medium, 0.5 g of Albumax and 6.5 mg of cystine were added into 2 mL of water followed by 80 mL of component A and mixed until the components dissolved.
10 mL of B, 10 μL of C, 1 mL of D, 1 mL of E, 5 mL of F, 1 mL of G, and gentamycin (40 mg L-1) were added.

### Sheet: QC runs
Data analysis of the 10 metabolites included in the QC sample. The area of EIC as measured from El-MAVEN is shown for the 17 QC runs
Metabolite	QC_1	QC_2	QC_3	QC_4	QC_5	QC_6	QC_7	QC_8	QC_9	QC_10	QC_11	QC_12	QC_13	QC_14	QC_15	QC_16	QC_17	Average	Std dev
Valine	66852100	70585704	68658344	69660840	56305132	45070040	59357616	62628428	64927168	55213800	49165052	79190552	75330416	71808328	46234268	70919664	48706000	6.2389e+07	1.06588e+07
Aspartate	176638000	146945600	175281472	145014704	112630824	89243672	130285688	133158504	226387712	154428160	85926144	179934384	304481312	294411136	50014764	135179680	105645136	1.55624e+08	6.81747e+07
Hypoxanthine	1600889984	1373300736	1509295744	938805696	1138541184	1227171072	1360569728	1369417984	1410322176	1241281408	1293591040	1159408256	1752375424	1733504512	1051139776	1346808576	1344861056	1.34419e+09	2.19511e+08
α-KG	176697824	142445024	166425104	139702944	108367696	95387488	137654640	137373760	196324768	157038912	90981120	147262512	253102592	246167664	78335704	149807200	107425928	1.48853e+08	4.91578e+07
Glutamate	333914656	247758544	323741440	212423664	194675520	155398032	225801088	217815856	285950976	253695184	150523376	245550848	454258880	430435776	106613424	232896912	168136032	2.49388e+08	9.37337e+07
dihydroorotate	697493312	513319584	671846464	490633088	428194432	357224800	535882944	523707968	678549696	566174656	356516576	568906944	812226496	795034944	299993856	521136704	421932032	5.43457e+08	1.49322e+08
CAPS_Neg	366035456	336865760	358181888	311275872	295795584	257495136	322519552	341579904	394355360	311066368	260125120	352049728	385659392	387188192	302133728	389947840	353522304	3.36812e+08	4.2924e+07
Adenosine	1801256704	1465675904	1724989312	1141491712	1235839488	1497924608	1507495552	1501102080	1517289344	1370902784	1615215488	1334696320	1826860928	1781072128	1409848192	1541680128	1616091776	1.52291e+09	1.93447e+08
Inosine	125791832	82123984	103887560	75832680	64964544	33712988	77684528	69768136	101166200	108461648	29873146	86509920	155891232	153398448	24043032	78245368	36603672	8.28211e+07	3.95365e+07
PIPES_Neg	114105760	114175584	106709672	522183	87595152	79836032	85093344	80242336	127755216	99866976	71549904	115531040	173226576	163459216	63810800	123583744	88309968	9.97279e+07	3.93107e+07
CAPS_Pos	1548565376	1371232384	1464883200	976635712	1204399104	1292117632	1373574400	1348837120	1552523264	1280010752	1339628800	1156761088	1864046336	1831120128	1096152576	1413285888	1440845440	1.38557e+09	2.30741e+08
PIPES_Pos	205522640	201357504	190233552	151169648	163555888	147364832	157215792	151986592	214243200	172557024	143900272	183486448	267844464	260562672	107164664	216649536	159586192	1.82024e+08	4.21518e+07
Neg: Negative polarity
Pos: Positive polarity
Valine was corrected for the shift in RT in QC_3 and QC_8 runs.

### Sheet: Correction for fumarate
Correction for in-source fragmentation of malate to fumarate
Malate standard curve and the derived standard curve for MS-generated fumarate.
(A) Area of the EIC corresponding to m/z of malate vs. injected malate concentrations.
(B) Derived area of the EIC corresponding to m/z of fumarate vs. injected malate concentrations.
(C) Values of EIC areas (mean of three measurements) as a function of malate concentration.
The table also provides the value of the average of fumarate produced from malate through in-source H2O loss along with
standard deviation and percent coefficient of variation (%CV). (A) and (B) plots generated using GraphPad Prism v9.
